# Scale Bar of Aging Trajectories for Screening Personal Rejuvenation Treatments

**DOI:** 10.1101/2022.01.17.476558

**Authors:** Xilin Shen, Bingbing Wu, Wei Jiang, Yu Li, Yuping Zhang, Kun Zhao, Nanfang Nie, Lin Gong, Yixiao Liu, Xiaohui Zou, Jian Liu, Jingfen Jin, HongWei Ouyang

## Abstract

Although aging is an increasingly severe healthy, economic, and social global problem, it is far from well-modeling aging due to the aging process’s complexity. To promote the aging modeling, here we did the quantitative measurement based on aging blood transcriptome. Specifically, the aging blood transcriptome landscape was constructed through ensemble modeling in a cohort of 505 people, and 1138 age-related genes were identified. To assess the aging rate in the linear dimension of aging, we constructed a simplified linear aging clock, which distinguished fast-aging and slow-aging populations and showed the differences in the composition of immune cells. Meanwhile, the non-linear dimension of aging revealed the transcriptome fluctuations with a crest around the age of 40 and showed that this crest came earlier and was more vigorous in the fast-aging population. Moreover, the aging clock was applied to evaluate the rejuvenation effect of molecules *in vitro*, such as Nicotinamide Mononucleotide (NMN) and Metformin. In sum, this study developed a *de novo* aging clock to evaluate age-dependent precise medicine by revealing its fluctuation nature based on comprehensively mining the aging blood transcriptome, promoting the development of personal aging monitoring and anti-aging therapies.
