## Supplement table 6 for "Scale Bar of Aging Trajectories for Screening Personal Rejuvenation Treatments"

		test_MAE	test_COR	test_R2	train_MAE	train_COR	train_R2
1	0	5.02539843866528	0.783857184467849	0.544119944402439	3.8486888776193	0.887519414755645	0.716369851832252
2	0.1	5.58912883381259	0.670925514923722	0.442537568078062	2.67081739437885	0.947737689244043	0.858092113880117
3	0.2	5.80269982970959	0.65079484193636	0.416232449004607	2.72147909037178	0.945957298153732	0.853412318343793
4	0.3	5.8514686041991	0.636339786473712	0.394333559937968	2.69340673057484	0.946605650568823	0.855977368635716
5	0.4	5.83460869591702	0.622221235030766	0.387223486239168	2.55726428930884	0.950076712191329	0.868713994164584
6	0.5	5.82994048630343	0.624472112431129	0.383880525414176	2.59213622482457	0.948532110663722	0.866114048568876
7	0.6	5.85061356636423	0.61877701037061	0.379605873364927	2.62411065044469	0.947853905154177	0.863581989943325
8	0.7	5.71952228675342	0.658384296154477	0.427482727317878	2.45934974868302	0.952123123237855	0.877913975202189
9	0.8	5.81233305880004	0.625789201131826	0.381911913941133	2.56944157308039	0.949338348331009	0.86843238165749
10	0.9	5.77905937241142	0.631228986126001	0.395974411286651	2.5952040113883	0.948326947486888	0.865930129645485
11	1	5.9528857310749	0.604427465395983	0.3656143295383	2.57805654800518	0.948799538674096	0.867308569920097
