## Supplement table 7 for "Scale Bar of Aging Trajectories for Screening Personal Rejuvenation Treatments"

waveUP	waveDOWN
ABHD2	6-Sep
ABTB1	ABLIM1
AC018890.6	AC002480.5
AC093106.5	AC005251.3
ACAP1	AC007349.4
ACAP2	AC019048.1
ACSL1	AC074011.2
ACTB	AC074117.10
ADAM17	AC079767.4
ADCY4	ACAD9
ADGRA3	ACOX3
ADIPOR2	ACRBP
AE000661.37	ACSS1
ALAS2	ACTR3
ALPK3	ACVR1
ALPL	ACYP1
ANKRD33B	ADAM9
ANKRD9	ADGRE5
ANO10	ADH5
APBB3	ADRBK2
APCDD1	AHSA2
AREL1	AK5
ARHGEF2	AKR1B1
ARL13B	ALDH9A1
ATAD2B	ALG5
ATF6	ALKBH8
ATG4B	AMIGO2
ATP2C2	ANAPC11
ATP5LP2	ANKLE2
ATP6V0A1	ANKMY1
ATP6V1E1	ANKRD37
ATP8A1	ANKZF1
ATXN10	ANTXRLP1
AURKA	ANXA3
B4GALT5	AP000295.10
BACH1	APBA3
BAG1	APBB1IP
BANP	ARL15
BASP1	ARL4C
BAZ1A	ARL5B
BAZ2B	ARMC5
BTBD11	ARRDC1-AS1
BTNL8	ASB3
BUD31	ASTE1
C1orf132	ATG10
C2orf88	ATMIN
C8orf37-AS1	ATP11A
C9orf153	ATP5J
C9orf72	AXIN1
C9orf84	BATF3
CA1	BCL2L13
CALM3	BCORP1
CALU	BEX1
CASC15	BIN2
CASC3	BRD7
CASC5	BRD9
CATSPERD	BRMS1
CBL	BTF3
CCDC102B	BUB3
CCDC13	C14orf166
CCDC142	C15orf61
CD80	C16orf52
CDC34	C17orf62
CDK15	C1orf109
CDS2	C1QB
CEBPB	C22orf46
CEBPG	C2CD5
CFLAR	C3orf35
CHD4	C5orf24
CHMP1A	C5orf56
CHP1	C5orf63
CHST15	C8orf46
CKAP4	CACYBP
CLIC4	CALM1
CLU	CAMK4
CMTM2	CASK
COASY	CBR4
COG3	CCDC12
COPS4	CCDC144CP
COQ7	CCDC15
CPOX	CCDC50
CRISPLD2	CCDC88C
CSF3R	CCNG1
CSNK1A1L	CCR2
CSTA	CCT2
CTD-2371O3.3	CD33
CUX2	CD3D
CYB561D1	CD4
CYB5R4	CD44
CYBA	CD47
CYTH4	CD69
DCP2	CD74
DDX56	CD81
DENND1A	CD96
DENND5A	CDC25B
DKK3	CDK6
DNAH14	CEACAM3
DNAH9	CENPBD1P1
DNAJC8	CENPW
DNM1L	CEP120
DPY19L2	CEP95
DPY19L2P1	CERS6
DTX3L	CFAP97
DYNC2LI1	CGRRF1
DYRK1A	CHCHD1
DYSF	CHMP3
EEFSEC	CITED2
EFHD2	CLEC18B
EHD1	CLHC1
EIF3J-AS1	CMTM3
ENTPD1	COQ10A
ENTPD4	COQ4
EPB41L3	COX19
EPT1	COX4I1
ESD	COX5A
ETV6	COX7C
EXOC1	CPT1A
EZR	CRIPAK
FAM101A	CRYBB2P1
FAM120B	CTC-338M12.4
FAM136A	CTD-2154B17.4
FAM153B	CTD-2201E18.3
FAM168A	CTU2
FAM177B	CXCL1
FAM19A5	CXCR2
FAM209B	CYP20A1
FAM214B	DAP3
FGF13	DARS
FKBP8	DCAF17
FMNL1	DCK
FPR1	DCP1A
FTH1P10	DCTD
FYN	DCXR
G6PD	DENND1B
GADD45B	DGKH
GANAB	DNAAF1
GAS2	DNAJC15
GFM1	DNAJC2
GLT1D1	DOCK10
GMEB1	DPH5
GMPR	DPYSL2
GNAI2	DPYSL5
GNB2	DRC7
GNG11	DROSHA
GNG12-AS1	DSN1
GP9	DVL1
GS1-124K5.3	DYRK2
GSR	DYTN
GTF2F2	E2F4
GUK1	EEF1B2
HBA1	EEF1B2P6
HBQ1	EFCAB14
HBS1L	EIF2B2
HCK	EIF3G
HDAC10	EIF4A2
HDAC6	ELK4
HEXB	ENO3
HLA-A	ENTHD2
HSPB8	ENTPD6
HYAL1	EP400NL
ICAM1	EPC1
ICE2	EPHA1
IGF2R	EPHA4
IL1RN	EPHX2
IQGAP1	EPRS
JADE1	ERAL1
JAKMIP1	ERCC2
JAM3	ERCC3
KCMF1	ERG
KCNIP4	ERP27
KIAA2013	ETS1
KLHL23	EZH1
KPNA3	FAIM
KTN1	FAM114A1
LCP2	FAM129A
LGALS1	FAM129B
LIMD2	FAM174B
LIMK2	FAM184B
LINC00467	FAM208A
LINC01232	FAM20B
LINC01239	FAM210B
LINC01431	FAM213A
LINC01485	FAM3A
LIPE-AS1	FAM78A
LITAF	FAM81B
LMNB1	FAM86DP
LRRC45	FAM98A
LSP1	FAUP1
LTA4H	FBXL4
LYN	FCER1A
MAN2A2	FCMR
MAP3K12	FCRL2
MAP3K2	FCRL6
MAP4K4	FEM1B
MAP7D2	FIBP
MARCKS	FICD
MARK4	FILIP1
MBOAT2	FN3KRP
MCF2L2	FOXP4
MCTP2	FUS
MEF2D	FXN
MGAT4C	FXYD5
MIDN	FYTTD1
MIR3945HG	GAR1
MIR4435-2HG	GAS6
MIR4500HG	GCN1
MMP25	GDI2
MMP8	GFOD2
MOK	GIF
MOSPD2	GLTSCR2
MT-CO2	GLUL
MTFR1	GNB2L1
MXD1	GOLPH3L
MYL6	GOPC
MYO1F	GPM6B
MYO9B	GRAMD1C
NAMPT	GRB14
NBN	GSDMB
NCAPG2	GSE1
NCF1	GTF3A
NCF4	GTF3C3
NECAB2	GTF3C6
NEDD4	GZMA
NFAT5	HDAC8
NFIB	HDDC2
NFYC	HDHD2
NISCH	HEATR4
NIT2	HECTD1
NLRP3	HEMK1
NT5C2	HERPUD2
NTNG1	HINT1
NTRK2	HIST2H2BE
NUCKS1	HMGN1
NUMB	HMGN3
NUP205	HMGN4
NUP98	HMGXB4
OGDH	HNRNPDL
P2RY2	HNRNPM
PACRG	HOMER1
PACSIN2	HS1BP3
PADI2	HSP90B1
PARK2	HSPA5
PARP9	ICT1
PCBP1-AS1	IGLC2
PDK3	IL17RB
PDK4	IL17REL
PELI1	IL2RB
PHF21A	IL2RG
PICALM	IL7R
PIK3CB	ILVBL
PILRA	ING5
PIP5K1A	INVS
PLAGL1	ISCU
PLCD3	ITGA2B
PLEKHA5	ITPKB
PLXNA4	JPH4
PMFBP1	JPX
POLK	KANSL2
POLR1E	KCNJ15
POLR2K	KCNK6
PPBP	KCNQ1
PPM1F	KCNQ5
PPP4R2	KCTD6
PRAP1	KDELC2
PRKACA	KDM3A
PRKCZ	KLF12
PRPF4	KLHDC8B
PRR14L	KLHL8
PRRG4	KLRB1
PTAFR	KPNA2
PTER	LAGE3
PTPN7	LAMTOR2
PYCARD	LCK
R3HDM4	LDHB
RAF1	LEF1
RAP1B	LGALS2
RAP1GAP	LILRB2
RASSF2	LINC00334
RB1CC1	LINC00641
RBM47	LINC00667
RELA	LINC00910
RELB	LINC01136
RELT	LINC01550
RFTN1	LPXN
RHOG	LRRC32
RINT1	LRRC47
RNA5SP207	LSM1
RNASEH2C	LSM6
RNF10	LTK
RNF121	LYAR
RNF130	LYZ
RNF144B	LZTFL1
RNF149	MB21D1
RNF219	MBLAC2
RP11-1012A1.4	MBNL1
RP11-148I19.1	MCCC2
RP11-157I4.4	MCF2
RP11-23D24.2	MCTS1
RP11-274E7.2	MDFIC
RP11-288C18.1	MDN1
RP11-2H3.7	MEA1
RP11-321E2.3	MED4
RP11-343L5.2	MEGF9
RP11-35G9.3	MGAT4A
RP11-3P22.2	MIA3
RP11-410L14.2	MICU3
RP11-449D8.5	MLF1
RP11-473M20.5	MMRN1
RP11-507B12.2	MPV17L2
RP11-513I15.6	MRPL1
RP11-613M10.9	MRPL14
RP11-629O1.2	MRPL24
RP11-62H7.3	MRPL57
RP11-654D12.2	MRPS15
RP11-779O18.3	MRPS33
RP11-793H13.8	MRPS9
RP11-819C21.1	MT-ATP6
RP11-930O11.1	MT-CO1
RP13-258O15.1	MT-CO3
RP13-314C10.5	MT-CYB
RP3-475N16.1	MT-ND2
RPL11	MT-ND3
RPL13	MT-ND5
RPL13AP5	MT-ND6
RPL28	MTM1
RPL29	MTMR1
RPL36	MTX2
RPL3P4	MYBPH
RPL6P27	MYEOV2
RPL8	MYT1L
RPS11	NAA20
RPS15	NACA
RPS23P8	NARF
RPS24	NCALD
RPS5	NDFIP1
RPS6KL1	NDUFA12
S100A4	NDUFB5
S100A8	NELL2
S100A9	NEMP1
S100P	NMB
S1PR4	NME3
SAMSN1	NOP2
SC22CB-1E7.1	NPM1
SCAND1	NPTXR
SDC4	NQO1
SDCBP	NR3C2
SDF4	NRGN
SEC22C	NRL
SEC23B	NSMCE4A
SECTM1	NTPCR
SEMA3E	NUCB2
SERPINB1	NUDT19
SERPINB9P1	NUP160
SETD3	NUP35
SEZ6L	NUTM2B-AS1
SH2D3C	NXT2
SHKBP1	OBSCN
SKAP2	ODF2L
SLC15A4	OFD1
SLC24A3	ORM2
SLC25A10	OSGEP
SLC25A12	OTUD3
SLC25A23	OXA1L
SLC25A37	P2RX7
SLC26A7	PABPC1
SLC27A6	PAK1IP1
SLC39A13	PANK2
SLC4A1	PARGP1
SLC6A12	PARP2
SLC9A8	PCBP3
SMG1P7	PCSK5
SNRNP35	PDAP1
SNUPN	PDCD10
SOBP	PDCD2
SPOCK2	PDE3B
SPX	PEBP1
SRC	PEX16
SRD5A1	PEX26
SRSF11	PFDN5
STK11	PGBD2
SUN2	PGM2L1
SVEP1	PGRMC2
SVIL	PHF20L1
TAF1	PHYH
TAF12	PIGT
TALDO1	PIGX
TBC1D5	PIK3IP1
TCAIM	PKIG
TCF7L2	PLAC9
TECPR2	PLAUR
TEX29	PLCXD2
TG	PLEK
TLE3	PLIN5
TMEM185A	PLXNC1
TMEM27	PMPCB
TNFRSF13B	PMS2P1
TOB2	POLR2M
TRAF3IP2-AS1	POLR3GL
TRIP10	POMGNT1
TSPAN9	POMGNT2
TST	PPIA
TTC21A	PPIAP31
TTC32	PPP2CB
TUBB1	PRKAR2A
TXNRD1	PRKCA
UBALD2	PRKCQ-AS1
UBE2D1	PRKD2
UBTD1	PRMT2
UBXN6	PRNP
UBXN7	PSMB4
UMODL1	PSMC2
UQCC2	PSMD14
USP4	PSMD6-AS2
VASP	PTCH1
VPS16	PTK6
VPS26A	PTPN4
WIPF2	PYROXD1
WSCD1	QPRT
XACT	RALGPS2
ZC3H6	RANGAP1
ZDHHC15	RARRES3
ZFAND6	RBPMS2
ZFHX3	RDH14
ZFP36L1	REV1
ZFYVE16	RFC5
ZKSCAN8	RFX7
ZNF107	RGCC
ZNF274	RGPD2
ZNF28	RGS3
ZNF358	RHPN1
ZNF438	RMI2
ZNF512B	RNASEH2B
ZNF524	RNF113A
ZNF565	RNF32
ZNF569	RNU6-8
ZNF596	RNVU1-19
ZNF658	RP1-278E11.3
ZNF699	RP11-1008C21.1
ZNF710	RP11-111M22.3
ZSWIM4	RP11-112J1.1
	RP11-116O18.3
	RP11-144F15.1
	RP11-175O19.4
	RP11-215P8.1
	RP11-244H3.1
	RP11-258C19.7
	RP11-258F1.1
	RP11-284N8.3
	RP11-296O14.3
	RP11-319G6.1
	RP11-415J8.3
	RP11-434B12.1
	RP11-489E7.4
	RP11-50I19.2
	RP11-51O6.1
	RP11-667F14.1
	RP11-72L22.1
	RP11-761N21.2
	RP11-789C2.1
	RP11-81K2.1
	RP11-973H7.1
	RP3-441A12.1
	RP4-537K23.4
	RP4-575N6.4
	RP4-717I23.3
	RP5-1065J22.8
	RPL10
	RPL10A
	RPL12
	RPL12P4
	RPL13A
	RPL14
	RPL14P1
	RPL18
	RPL19
	RPL21
	RPL21P119
	RPL22
	RPL22L1
	RPL23
	RPL24
	RPL26P19
	RPL27A
	RPL3
	RPL30
	RPL31
	RPL36AL
	RPL37A
	RPL37AP1
	RPL38
	RPL39
	RPL4
	RPL5P17
	RPL5P34
	RPL6
	RPLP0
	RPLP1
	RPLP2
	RPS12
	RPS13
	RPS14
	RPS15A
	RPS16
	RPS19
	RPS2
	RPS20
	RPS23
	RPS27
	RPS27A
	RPS3
	RPS3AP6
	RPS4XP6
	RPS4Y1
	RPS6
	RPS6KC1
	RPS7
	RPS7P10
	RPS8
	RPSA
	RRP1B
	RSL1D1
	RTCA
	SAMD1
	SBDS
	SC5D
	SCAMP1
	SCNN1D
	SCRN1
	SDHAP1
	SDHB
	SEC16A
	SEC61B
	SF3A3
	SFPQ
	SH3GLB1
	SKA3
	SLC10A1
	SLC25A38
	SLC35F5
	SLC38A1
	SLC39A6
	SLC45A1
	SLF2
	SLX4IP
	SMS
	SMTNL1
	SMURF1
	SNAP25-AS1
	SNHG6
	SNRPB2
	SNRPD1
	SNRPG
	SNU13
	SNX9
	SOCS3
	SORBS3
	SPECC1
	SPSB2
	SRM
	SRSF7
	SSR2
	ST13
	ST14
	ST3GAL4
	ST6GAL1
	STK26
	STRBP
	STX18
	STX4
	STYXL1
	SUCLG2
	TAGLN2
	TBC1D16
	TBC1D4
	TBCA
	TBCK
	TCERG1
	TCF7
	TCL1A
	TEX10
	THYN1
	TIMM23B
	TIMM50
	TJP2
	TLDC2
	TLE2
	TMEM134
	TMEM201
	TMEM234
	TMEM245
	TMEM259
	TMEM9B
	TMIGD2
	TMUB1
	TNFAIP8
	TNS3
	TOMM7
	TOMM70A
	TOR2A
	TOX
	TPT1
	TRAF6
	TRERF1
	TRG-AS1
	TRMT10C
	TRUB1
	TSSK3
	TTBK2
	TTC1
	TTC39B
	TTC39C
	TXNRD2
	UBE2B
	UBE2G2
	UBE2L3
	UBE2N
	UGP2
	UGT8
	UQCRB
	UQCRH
	URGCP
	USP24
	USP3
	USP44
	UTY
	UXT
	VDAC2
	VIPR2
	VMA21
	VPS25
	VPS26B
	VPS29
	VPS36
	VPS45
	VSIG4
	WNK2
	WWP1
	XPO7
	XRCC6
	ZBTB10
	ZBTB14
	ZBTB20
	ZBTB49
	ZDHHC18
	ZFP14
	ZMIZ2
	ZNF117
	ZNF131
	ZNF14
	ZNF142
	ZNF264
	ZNF266
	ZNF33B
	ZNF639
	ZNF682
	ZNF773
	ZP3
	ZSCAN25
	ZZEF1
	ZZZ3
